# Reduced LACTB expression in myeloid cells is associated with elevated succinylcarnitine levels and reduced Alzheimer’s disease risk

**DOI:** 10.64898/2026.03.24.711053

**Authors:** Carmen Romero-Molina, Ruben Gomez-Gutierrez, Wen Yi See, Tulsi Patel, Hayk Davtyan, Jiacheng Ma, Quanyun Xu, Michael Sewell, Kendra Allton, Morgan McReynolds, Olivia Calderon, Yaima L. Lightfoot, Guido Bommer, Carlos Cruchaga, Mathew Blurton-Jones, William J. Ray, Edoardo Marcora, Alison M. Goate

## Abstract

**Background:** Lactamase β (LACTB) is a serine β-lactamase-like mitochondrial enzyme associated with cancer progression, obesity, and lipid metabolism. *LACTB* is located in an Alzheimer’s Disease (AD) risk locus and has been associated with AD in a proteomic study.

**Methods:** We performed Mendelian Randomization (MR) analysis to estimate the association between *LACTB* expression, succinylcarnitine levels, and AD risk. We generated *LACTB* knock-down (KD) THP1 macrophages, *LACTB* knock-out (KO) iPSC-derived microglia and LACTB enzymatically-dead (ED) mice. The impact of LACTB loss-of-function in myeloid cells was characterized via transcriptomics, metabolomics, lipidomics, and functional assays. Finally, human LACTB KO microglia precursors were xenotransplanted into the brains of mice with amyloid pathology to assess *in vivo* interactions with amyloid plaques.

**Results:** MR analyses revealed that lower *LACTB* expression in myeloid cells may lead to reduced AD risk and higher levels of succinylcarnitine, a metabolite associated with AD risk. We identified LACTB as a primary enzyme responsible for succinylcarnitine hydrolysis. Transcriptional and functional studies showed that loss of LACTB enhances OXPHOS, and reduces protein synthesis and triglycerides. *LACTB* expression was upregulated following interferon or TNF stimulation, and its loss modified efferocytosis-related functions under inflammatory conditions. *In vivo*, xenotransplanted human LACTB KO microglia exhibited enhanced association with amyloid plaques.

**Conclusions:** Our findings define a previously unrecognized axis linking LACTB and succinylcarnitine to myeloid cell function and AD susceptibility. Given the druggability of LACTB and the potential for succinylcarnitine to serve as a translational biomarker, this enzyme represents a promising therapeutic target for modulation of neuroinflammation in AD.
