## Supplementary material for "Reduced LACTB expression in myeloid cells is associated with elevated succinylcarnitine levels and reduced Alzheimer’s disease risk": Table 1

### Sheet: main fig stats
Summary of statistical analyses reported in this manuscript.
Figure	Measurement	Comparison	Test	Formula	estimate / ratio	SE	df	CI_low	CI_high	t	pval
1C	LACTB levels in THP1	Macrophages - monocytes	Linear model fit by OLS	dCT ~ 1 + cell_type	3.76699	0.924413	4	4.6856	3.02847	-16.8745	7.22978e-05
1C	LACTB levels in WTC11	iMGLs - iPSC	Linear model fit by OLS	dCT ~ 1 + cell_type	11.4062	0.901417	4	15.2155	8.55054	-23.4534	1.95923e-05
1E	Succinylcarnitine in THP1 macrophages lysate at baseline	LACTB KD - SCR	Linear mixed model fit by REML. t-tests use Satterthwaite's method	sc ~ 1 + genotype + (1 | date)	2.17767	0.508429	3	0.559619	3.79571	4.28313	0.0233836
1E	Succinylcarnitine in WTC11 iMGLs lysate at baseline	LACTB KO - WT	Linear mixed model fit by REML. t-tests use Satterthwaite's method	sc ~ 1 + genotype + (1 | date) + (1 | clone)	31.606	0.743506	3.59483	29.4466	33.7654	42.5094	5.46564e-06
1F	Succinylcarnitine in THP1 macrophages media at baseline	LACTB KO - WT	Linear mixed model fit by REML. t-tests use Satterthwaite's method	sc ~ 1 + genotype + (1 | date)	0.806428	0.462015	6.07073	-0.320897	1.93375	1.74546	0.130937
1F	Succinylcarnitine in WTC11 iMGLs media at baseline	LACTB KO - WT	Linear mixed model fit by REML. t-tests use Satterthwaite's method	sc ~ 1 + genotype + (1 | date) + (1 | clone)	1.97943	0.65183	13.8092	0.579583	3.37928	3.03673	0.0089975
1H	Succinylcarnitine in microglia	LACTB Het - LACTB WT	Linear model fit by OLS	sc_norm ~ 1 + genotype	0.209093	0.010457	2	0.1641	0.254086	19.9954	0.0024918
1H	Succinylcarnitine in microglia	LACTB ED - LACTB WT	Linear model fit by OLS	sc_norm ~ 1 + genotype	20.4253	1.22176	2	15.1685	25.6821	16.7179	0.00355887
1H	Succinylcarnitine in astrocytes	LACTB Het - LACTB WT	Linear model fit by OLS	sc_norm ~ 1 + genotype	0.626071	0.0162479	2	0.556162	0.69598	38.5324	0.000672835
1H	Succinylcarnitine in astrocytes	LACTB ED - LACTB WT	Linear model fit by OLS	sc_norm ~ 1 + genotype	20.9317	3.92336	2	4.05082	37.8125	5.33514	0.0333831
1H	Succinylcarnitine in brain	LACTB Het - LACTB WT	Linear model fit by OLS	sc_norm ~ 1 + genotype	123.664	1.955	1	98.8229	148.504	63.2549	0.0100635
1H	Succinylcarnitine in brain	LACTB ED - LACTB WT	Linear model fit by OLS	sc_norm ~ 1 + genotype	2727.41	791.391	1	-7328.16	12783	3.44635	0.179786
1H	Succinylcarnitine in liver	LACTB Het - LACTB WT	Linear model fit by OLS	sc_norm ~ 1 + genotype	799.229	295.504	2	-472.224	2070.68	2.70463	0.113833
1H	Succinylcarnitine in liver	LACTB ED - LACTB WT	Linear model fit by OLS	sc_norm ~ 1 + genotype	47335.9	2999.27	2	34431.1	60240.8	15.7825	0.00399065
1I	LACTB protein levels in brain lysate of WT mice	Aged vs young WT mice	Linear mixed model fit by REML. t-tests use Satterthwaite's method	lactb_gapdh ~ 1 + age + sex	0.000392486	0.000309957	17	-0.000261467	0.00104644	1.26626	0.222498
1J	Succinylcarnitine in brain lysate of WT mice	Aged vs young WT mice	Linear mixed model fit by REML. t-tests use Satterthwaite's method	sc ~ 1 + age + sex	-76	5.71335	17	-88.0541	-63.9459	-13.3022	2.04914e-10
2A	D-asp cleavage in THP1 macrophages	LACTB KD - SCR	Linear mixed model fit by REML. t-tests use Satterthwaite's method	AUC ~ 1 + genotype + (1 | batch)	-1184.76	345.464	9	-1966.25	-403.262	-3.42946	0.00751463
2A	D-asp celavage in WTC11 iMGLs	LACTB KO - WT	Linear mixed model fit by REML. t-tests use Satterthwaite's method	log(AUC) ~ 1 + genotype + (1 | batch)	0.0757001	0.0314361	8.05522	0.0290874	0.19701	-6.21516	0.000248039
2A	D-asp cleavage in BMDMs	LACTB ED Het - WT	Linear mixed model fit by REML. t-tests use Satterthwaite's method	AUC ~ 1 + genotype + (1 | batch/animal)	-76025	10626.6	8	-100530	-51519.9	-7.1542	9.66926e-05
2A	D-asp cleavage in BMDMs	LACTB ED Ho - WT	Linear mixed model fit by REML. t-tests use Satterthwaite's method	AUC ~ 1 + genotype + (1 | batch/animal)	-91832	10626.6	8	-116337	-67326.9	-8.64169	2.49566e-05
2B	Succinyl-carnitine recovery	Inhibitor - control
2C	Carnitine labeled in WTC11 iMGLs	LACTB KO time6 - WT time6	Linear model fit by OLS	carnitine_lab ~ 1 + genotype*time	-0.0555291	0.00523769	8	-0.0676072	-0.0434509	-10.6018	5.47792e-06
2C	Carnitine labeled in WTC11 iMGLs	WT time24 - WT time6	Linear model fit by OLS	carnitine_lab ~ 1 + genotype*time	0.108556	0.00523769	8	0.096478	0.120634	20.726	3.07786e-08
2C	Carnitine labeled in WTC11 iMGLs	LACTB KO time24 - LACTB KO time6	Linear model fit by OLS	carnitine_lab ~ 1 + genotype*time	0.054121	0.00523769	8	0.0420428	0.0661991	10.333	6.64324e-06
2C	Carnitine labeled in WTC11 iMGLs	LACTB KO time24 - WT time24	Linear model fit by OLS	carnitine_lab ~ 1 + genotype*time	-0.109964	0.00523769	8	-0.122042	-0.0978861	-20.9948	2.78099e-08
2F	D-asp cleavage in HEK cells	Succinate 0.25mM - baseline	Linear model fit by OLS	AUC ~ 1 + concentration	-192815	11335.6	33	-215877	-169753	-17.0097	6.76008e-18
2F	D-asp cleavage in HEK cells	Succinate 2mM - baseline	Linear model fit by OLS	AUC ~ 1 + concentration	-217856	11335.6	33	-240919	-194794	-19.2188	1.7225e-19
2F	D-asp cleavage in HEK cells	Succinate 2mM - Succinate 0.25mM	Linear model fit by OLS	AUC ~ 1 + concentration	-25041.4	11335.6	33	-48103.8	-1979	-2.2091	0.0342199
2G	Succinylcarnitine in HEK cells	Succinate 0.25mM - baseline	Linear model fit by OLS	sc ~ 1 + treatment	0.349478	0.0747298	6	0.166621	0.532335	4.67655	0.00340813
2G	Succinylcarnitine in HEK cells	Succinate 2.5mM - baseline	Linear model fit by OLS	sc ~ 1 + treatment	2.37292	0.0747298	6	2.19007	2.55578	31.7534	6.48339e-08
2H	D-asp cleavage in THP1 macrophages	Succinate 0.25mM - baseline	Linear model fit by OLS	AUC ~ 1 + concentration	-232754	9178.32	9	-253517	-211991	-25.3591	1.10909e-09
2H	D-asp cleavage in THP1 macrophages	Succinate 2mM - baseline	Linear model fit by OLS	AUC ~ 1 + concentration	-324294	9178.32	9	-345057	-303531	-35.3326	5.76137e-11
2H	D-asp cleavage in THP1 macrophages	Succinate 2mM - Succinate 0.25mM	Linear model fit by OLS	AUC ~ 1 + concentration	-91539.8	9178.32	9	-112302	-70776.9	-9.97348	3.6582e-06
2I	Succinylcarnitine in THP1 macrophages	Succinate 0.25mM - baseline	Linear model fit by OLS	sc ~ 1 + treatment	3.75773	0.311945	6	2.99443	4.52104	12.0462	1.9861e-05
2I	Succinylcarnitine in THP1 macrophages	Succinate 2.5mM - baseline	Linear model fit by OLS	sc ~ 1 + treatment	12.1808	0.311945	6	11.4175	12.9441	39.0479	1.88468e-08
4A	Basal respiration in THP1 macrophages	LACTB KD - SCR	Linear mixed model fit by REML.	basal ~ 1 + genotype + (1 | date)	143.211	49.5651	9	31.0868	255.335	2.88935	0.0179032
4A	Maximal respiration in THP1 macrophages	LACTB KD - SCR	Linear mixed model fit by REML.	maximal ~ 1 + genotype + (1 | date)	256.107	83.1953	9	67.9058	444.308	3.07838	0.0131744
4B	Basal respiration in WTC11 iMGLs	LACTB KO - WT	Linear mixed model fit by REML.	basal ~ 1 + genotype + (1 | date) + (1 | clone)	106.78	59.3311	2.66961	-95.9719	309.531	1.79973	0.180983
4B	Maximal respiration in WTC11 iMGLs	LACTB KO / WT	Linear mixed model fit by REML.	log(max) ~ 1 + genotype + (1 | date) + (1 | clone)	1.36224	0.148914	2.82259	0.949833	1.9537	2.82783	0.071182
4C	Protein synthesis in THP1 macrophages	LACTB KD - SCR	Linear mixed model fit by REML.	tamra~ 1 + genotype + gapdh + (1 | date)	-2366.97	650.688	15.7913	-3747.85	-986.092	-3.63765	0.00225748
4D	Protein synthesis in WTC11 iMGLs	LACTB KO - WT	Linear mixed model fit by REML.	tamra ~ 1 + genotype + actin + (1 | date) + (1 | clone)	-2444.02	581.635	1.2782	-6934.42	2046.37	-4.20199	0.106465
5A	LACTB mRNA levels THP1 macrophages	IFNb - BASE	Linear mixed model fit by REML.	dCT ~ 1 + treatment + (1 | date)	4.08335	0.935757	18	4.69463	3.55167	-21.1886	3.54738e-14
5A	LACTB mRNA levels THP1 macrophages	IFNy - BASE	Linear mixed model fit by REML.	dCT ~ 1 + treatment + (1 | date)	4.21175	0.935757	18	4.84225	3.66335	-21.6549	2.43134e-14
5A	LACTB mRNA levels THP1 macrophages	TNFa - BASE	Linear mixed model fit by REML.	dCT ~ 1 + treatment + (1 | date)	2.28731	0.935757	18	2.62972	1.98949	-12.4605	2.74574e-10
5A	LACTB mRNA levels WTC11 iMGLs	IFNb - BASE	Linear mixed model fit by REML.	dCT ~ 1 + treatment + (1 | date)	1.65254	0.912155	14.6129	2.01123	1.35782	-5.46316	7.17747e-05
5A	LACTB mRNA levels WTC11 iMGLs	IFNy - BASE	Linear mixed model fit by REML.	dCT ~ 1 + treatment + (1 | date)	2.80626	0.905215	15.7669	3.46674	2.27162	-10.3617	1.92949e-08
5A	LACTB mRNA levels WTC11 iMGLs	TNFa - BASE	Linear mixed model fit by REML.	dCT ~ 1 + treatment + (1 | date)	2.04617	0.914613	14.0329	2.47777	1.68975	-8.02165	1.30631e-06
5B	LACTB protein levels THP1 macrophages	IFNb - BASE	Linear mixed model fit by REML.	lactb ~ 1 + treatment + gapdh + date	1433.51	1649.88	19	-2019.74	4886.75	0.868853	0.39577
5B	LACTB protein levels THP1 macrophages	IFNy - BASE	Linear mixed model fit by REML.	lactb ~ 1 + treatment + gapdh + date	9306.75	1774.07	19	5593.58	13019.9	5.24599	4.60301e-05
5B	LACTB protein levels THP1 macrophages	TNFa - BASE	Linear mixed model fit by REML.	lactb ~ 1 + treatment + gapdh + date	4402.85	1531.37	19	1197.66	7608.04	2.87511	0.0096942
5B	LACTB protein levels WTC11 iMGLs	IFNb - BASE	Linear mixed model fit by REML.	lactb ~ 1 + treatment + gapdh + (1 | date)	267.763	1723.05	18.527	-3344.85	3880.38	0.155401	0.878186
5B	LACTB protein levels WTC11 iMGLs	IFNy - BASE	Linear mixed model fit by REML.	lactb ~ 1 + treatment + gapdh + (1 | date)	3972.83	1634.74	18.2669	541.963	7403.69	2.43025	0.025604
5B	LACTB protein levels WTC11 iMGLs	TNFa - BASE	Linear mixed model fit by REML.	lactb ~ 1 + treatment + gapdh + (1 | date)	2449.61	1594.18	18.1316	-897.902	5797.12	1.53659	0.14166
5C	Succinylcarnitine in THP1 macrophages lysate	IFNb: LACTB KD - SCR	Linear mixed model fit by REML. t-tests use Satterthwaite's method	sc ~ 1 + treatment + protein + (1 | date)	-0.184494	0.0257817	6	-0.247579	-0.121408	-7.15597	0.000375667
5C	Succinylcarnitine in THP1 macrophages lysate	IFNy: LACTB KD - SCR	Linear mixed model fit by REML. t-tests use Satterthwaite's method	sc ~ 1 + treatment + protein + (1 | date)	-0.131731	0.0257817	6	-0.194816	-0.0686448	-5.10945	0.00220089
5C	Succinylcarnitine in THP1 macrophages lysate	TNFa: LACTB KD - SCR	Linear mixed model fit by REML. t-tests use Satterthwaite's method	sc ~ 1 + treatment + protein + (1 | date)	-0.121377	0.0257817	6	-0.184463	-0.0582912	-4.70786	0.00329919
5C	Succinylcarnitine in WTC11 iMGLs lysate	IFNb: LACTB KO - SCR	Linear mixed model fit by REML. t-tests use Satterthwaite's method	sc_protein ~ 1 + treatment + (1| date)+ (1| clone)	-0.151976	0.0868797	16.2245	-0.335946	0.0319936	-1.74927	0.0991328
5C	Succinylcarnitine in WTC11 iMGLs lysate	IFNy: LACTB KO - SCR	Linear mixed model fit by REML. t-tests use Satterthwaite's method	sc_protein ~ 1 + treatment + (1| date)+ (1| clone)	-0.186502	0.0834395	16.4664	-0.36298	-0.0100248	-2.23518	0.0395801
5C	Succinylcarnitine in WTC11 iMGLs lysate	TNFa: LACTB KO - SCR	Linear mixed model fit by REML. t-tests use Satterthwaite's method	sc_protein ~ 1 + treatment + (1| date)+ (1| clone)	-0.0841473	0.0834395	16.4664	-0.260625	0.0923303	-1.00848	0.327814
5D	Myelin-phrodo phagocytosis in THP1 macrophages	Baseline: LACTB KD - SCR	Linear mixed model fit by REML. t-tests use Satterthwaite's method	intg_confl ~ 1 + treatment + (1 | date)	-217.491	3617.1	21	-7739.66	7304.68	-0.0601285	0.952622
5D	Myelin-phrodo phagocytosis in THP1 macrophages	IFNb: LACTB KD - SCR	Linear mixed model fit by REML. t-tests use Satterthwaite's method	intg_confl ~ 1 + treatment + (1 | date)	-5247.79	3617.1	21	-12770	2274.38	-1.45083	0.161602
5D	Myelin-phrodo phagocytosis in THP1 macrophages	IFNy: LACTB KD - SCR	Linear mixed model fit by REML. t-tests use Satterthwaite's method	intg_confl ~ 1 + treatment + (1 | date)	-5285.36	3617.1	21	-12807.5	2236.81	-1.46122	0.158759
5D	Myelin-phrodo phagocytosis in THP1 macrophages	TNFa: LACTB KD - SCR	Linear mixed model fit by REML. t-tests use Satterthwaite's method	intg_confl ~ 1 + treatment + (1 | date)	-2711.49	3617.1	21	-10233.7	4810.68	-0.749632	0.461792
5D	Lysotracker in THP1 macrophages	Baseline: LACTB KD / SCR	Linear mixed model fit by REML. t-tests use Satterthwaite's method	log(geom) ~ 1 + treatment + (1 | date)	1.06795	0.154919	33.0001	0.795016	1.43458	0.453172	0.653391
5D	Lysotracker in THP1 macrophages	IFNb: LACTB KD / SCR	Linear mixed model fit by REML. t-tests use Satterthwaite's method	log(geom) ~ 1 + treatment + (1 | date)	1.05819	0.188002	33.0001	0.737193	1.51895	0.318331	0.75224
5D	Lysotracker in THP1 macrophages	IFNy: LACTB KD / SCR	Linear mixed model fit by REML. t-tests use Satterthwaite's method	log(geom) ~ 1 + treatment + (1 | date)	1.08368	0.157201	33.0001	0.806728	1.45571	0.55399	0.58332
5D	Lysotracker in THP1 macrophages	TNFa: LACTB KD / SCR	Linear mixed model fit by REML. t-tests use Satterthwaite's method	log(geom) ~ 1 + treatment + (1 | date)	1.04988	0.160274	33.0186	0.769581	1.43226	0.318827	0.751865
5D	Lysosensor in THP1 macrophages	Baseline: LACTB KD / SCR	Linear mixed model fit by REML. t-tests use Satterthwaite's method	log(geom) ~ 1 + treatment + (1 | date)	0.885151	0.068998	34	0.755473	1.03709	-1.56506	0.12683
5D	Lysosensor in THP1 macrophages	IFNb: LACTB KD / SCR	Linear mixed model fit by REML. t-tests use Satterthwaite's method	log(geom) ~ 1 + treatment + (1 | date)	0.78298	0.0747507	34	0.644897	0.95063	-2.56258	0.0149895
5D	Lysosensor in THP1 macrophages	IFNy: LACTB KD / SCR	Linear mixed model fit by REML. t-tests use Satterthwaite's method	log(geom) ~ 1 + treatment + (1 | date)	0.866629	0.0675542	34	0.739664	1.01539	-1.83635	0.0750621
5D	Lysosensor in THP1 macrophages	TNFa: LACTB KD / SCR	Linear mixed model fit by REML. t-tests use Satterthwaite's method	log(geom) ~ 1 + treatment + (1 | date)	0.742875	0.0579075	34	0.634041	0.870391	-3.81302	0.000551505
5D	DQBSA in THP1 macrophages	Baseline: LACTB KD / SCR	Linear mixed model fit by REML. t-tests use Satterthwaite's method	log(geom) ~ 1 + treatment + (1 | date)	239.167	718.132	34.0003	-1220.25	1698.59	0.33304	0.741149
5D	DQBSA in THP1 macrophages	IFNb: LACTB KD / SCR	Linear mixed model fit by REML. t-tests use Satterthwaite's method	log(geom) ~ 1 + treatment + (1 | date)	615.5	879.528	34.0003	-1171.92	2402.92	0.699807	0.488808
5D	DQBSA in THP1 macrophages	IFNy: LACTB KD / SCR	Linear mixed model fit by REML. t-tests use Satterthwaite's method	log(geom) ~ 1 + treatment + (1 | date)	606.5	718.132	34.0003	-852.919	2065.92	0.844553	0.404264
5D	DQBSA in THP1 macrophages	TNFa: LACTB KD / SCR	Linear mixed model fit by REML. t-tests use Satterthwaite's method	log(geom) ~ 1 + treatment + (1 | date)	137.667	718.132	34.0003	-1321.75	1597.09	0.191701	0.849117
5D	Myelin-phrodo phagocytosis in WTC11 iMGLs	Baseline: LACTB KO - WT	Linear mixed model fit by REML. t-tests use Satterthwaite's method	intg_confl ~ 1 + treatment + (1 | date/clone)	-1486.94	1559.08	37.7806	-4643.72	1669.85	-0.953729	0.346283
5D	Myelin-phrodo phagocytosis in WTC11 iMGLs	IFNb: LACTB KO - WT	Linear mixed model fit by REML. t-tests use Satterthwaite's method	intg_confl ~ 1 + treatment + (1 | date/clone)	-2479.34	1559.08	37.7806	-5636.13	677.445	-1.59026	0.12011
5D	Myelin-phrodo phagocytosis in WTC11 iMGLs	IFNy: LACTB KO - WT	Linear mixed model fit by REML. t-tests use Satterthwaite's method	intg_confl ~ 1 + treatment + (1 | date/clone)	4013.14	1559.08	37.7806	856.356	7169.93	2.57405	0.0140993
5D	Myelin-phrodo phagocytosis in WTC11 iMGLs	TNFa: LACTB KO - WT	Linear mixed model fit by REML. t-tests use Satterthwaite's method	intg_confl ~ 1 + treatment + (1 | date/clone)	859.018	1559.08	37.7806	-2297.77	4015.8	0.550979	0.584892
5D	Lysotracker in WTC11 iMGLs	Baseline: LACTB KO / WT	Linear mixed model fit by REML. t-tests use Satterthwaite's method	log(geom) ~ 1 + treatment + (1 | clone)	1162.43	1427.09	55.5064	-1696.93	4021.79	0.814548	0.418812
5D	Lysotracker in WTC11 iMGLs	IFNb: LACTB KO / WT	Linear mixed model fit by REML. t-tests use Satterthwaite's method	log(geom) ~ 1 + treatment + (1 | clone)	0.73155	0.111764	24	0.533708	1.00273	-2.04605	0.0518585
5D	Lysotracker in WTC11 iMGLs	IFNy: LACTB KO / WT	Linear mixed model fit by REML. t-tests use Satterthwaite's method	log(geom) ~ 1 + treatment + (1 | clone)	0.641523	0.0980102	24	0.468028	0.879332	-2.9056	0.00775735
5D	Lysotracker in WTC11 iMGLs	TNFa: LACTB KO / WT	Linear mixed model fit by REML. t-tests use Satterthwaite's method	log(geom) ~ 1 + treatment + (1 | clone)	0.731312	0.111728	24	0.533534	1.0024	-2.04818	0.0516335
5D	Lysosensor in WTC11 iMGLs	Baseline: LACTB KO / WT	Linear mixed model fit by REML. t-tests use Satterthwaite's method	log(geom) ~ 1 + treatment + (1 | clone)	1.02209	0.0653375	20.6321	0.894728	1.16758	0.341783	0.735971
5D	Lysosensor in WTC11 iMGLs	IFNb: LACTB KO / WT	Linear mixed model fit by REML. t-tests use Satterthwaite's method	log(geom) ~ 1 + treatment + (1 | clone)	0.988355	0.063181	20.6321	0.865197	1.12904	-0.183242	0.856397
5D	Lysosensor in WTC11 iMGLs	IFNy: LACTB KO / WT	Linear mixed model fit by REML. t-tests use Satterthwaite's method	log(geom) ~ 1 + treatment + (1 | clone)	0.938919	0.0600208	20.6321	0.821921	1.07257	-0.98593	0.335589
5D	Lysosensor in WTC11 iMGLs	TNFa: LACTB KO / WT	Linear mixed model fit by REML. t-tests use Satterthwaite's method	log(geom) ~ 1 + treatment + (1 | clone)	0.925701	0.0591759	20.6321	0.81035	1.05747	-1.20771	0.24082
5D	DQBSA in WTC11 iMGLs	Baseline: LACTB KO / WT	Linear mixed model fit by REML. t-tests use Satterthwaite's method	log(geom) ~ 1 + treatment + (1 | clone)	0.905403	0.0972939	56.8174	0.7301	1.1228	-0.924771	0.358996
5D	DQBSA in WTC11 iMGLs	IFNb: LACTB KO / WT	Linear mixed model fit by REML. t-tests use Satterthwaite's method	log(geom) ~ 1 + treatment + (1 | clone)	0.769113	0.063577	31.2953	0.64983	0.910292	-3.17576	0.00334875
5D	DQBSA in WTC11 iMGLs	IFNy: LACTB KO / WT	Linear mixed model fit by REML. t-tests use Satterthwaite's method	log(geom) ~ 1 + treatment + (1 | clone)	0.799242	0.0627001	29.4173	0.680832	0.938246	-2.85651	0.00778304
5D	DQBSA in WTC11 iMGLs	TNFa: LACTB KO / WT	Linear mixed model fit by REML. t-tests use Satterthwaite's method	log(geom) ~ 1 + treatment + (1 | clone)	0.898794	0.0764163	31.8602	0.755849	1.06877	-1.25501	0.218604
6B	Percetange of engraftment in xenotransplanted brains	LACTB KO - WT	Linear mixed model fit by REML. t-tests use Satterthwaite's method	log(engraft) ~ 1 + genotype_cell + (1 | clone_cell/animal)	0.0912843	0.231666	-0.374767	0.557335	0.394035	47	0.695337
6C	Metabolomics in xenotransplanted iMGLs: acetyl_carnitine	LACTB KO - WT	Linear model fit by OLS	metabolite ~ genotype	-6.32666e+07	5.06712e+07	6	-1.87254e+08	6.07213e+07	-1.24857	0.258331
6C	Metabolomics in xenotransplanted iMGLs:acetyl_coa	LACTB KO - WT	Linear model fit by OLS	metabolite ~ genotype	82772	53377.8	6	-47838.8	213383	1.55068	0.171958
6C	Metabolomics in xenotransplanted iMGLs:a-ketuglutarate	LACTB KO - WT	Linear model fit by OLS	metabolite ~ genotype	-207411	58709.3	6	-351067	-63754.4	-3.53285	0.0123252
6C	Metabolomics in xenotransplanted iMGLs:carnitine	LACTB KO - WT	Linear model fit by OLS	metabolite ~ genotype	-87571855	6.13926e+07	6	-2.37794e+08	6.26504e+07	-1.42642	0.203642
6C	Metabolomics in xenotransplanted iMGLs: choline	LACTB KO - WT	Linear model fit by OLS	metabolite ~ genotype	-127532095	5.63071e+07	6	-2.65311e+08	1.02465e+07	-2.26494	0.0641119
6C	Metabolomics in xenotransplanted iMGLs: palmityl_carnitine	LACTB KO - WT	Linear model fit by OLS	metabolite ~ genotype	-368640	197041	6	-850781	113501	-1.87088	0.110543
6C	Metabolomics in xenotransplanted iMGLs: serine	LACTB KO - WT	Linear model fit by OLS	metabolite ~ genotype	-334439	421247	6	-1.36519e+06	696314	-0.793927	0.457479
6C	Metabolomics in xenotransplanted iMGLs: succinate	LACTB KO - WT	Linear model fit by OLS	metabolite ~ genotype	-1.22012e+06	886552	6	-3.38943e+06	949198	-1.37625	0.217901
6E	Number of human microglia (Ku80+IBA1+) in xenotransplanted brains	LACTB KO - WT	Linear mixed model fit by REML. t-tests use Satterthwaite's method	log(human_mic+1) ~ 1 + genotype_cell + plaque_vol + (1 | animal) + perc_engraft	0.273104	0.124996	11.9617	0.00066513	0.545542	2.18491	0.0495262
6F	Abeta42 percentage area in xenotransplanted brains	LACTB KO / WT	Linear mixed model fit by REML. t-tests use Satterthwaite's method	log(perc_area_ab42) ~ 1 + genotype_cell + (1 | clone_cell/animal) + perc_engraft	0.764384	0.205098	1.95174	0.234347	2.49325	-1.00137	0.424345
6F	Abeta42 count in xenotransplanted brains	LACTB KO - WT	Linear mixed model fit by REML. t-tests use Satterthwaite's method	log(perc_area_ab42) ~ 1 + genotype_cell + (1 | clone_cell/animal) + perc_engraft	-73.9965	140.361	1.7621	-763.198	615.205	-0.527187	0.656835
6F	Abeta42 average size in xenotransplanted brains	LACTB KO - WT	Linear mixed model fit by REML. t-tests use Satterthwaite's method	log(perc_area_ab42) ~ 1 + genotype_cell + (1 | clone_cell/animal) + perc_engraft	-7.15514	5.56001	1.89702	-32.3665	18.0563	-1.28689	0.332858
6G	Plaque compaction (ThioS/MOAB)	LACTB KO - WT	Linear mixed model fit by REML. t-tests use Satterthwaite's method	log(compact) ~ 1 + genotype_cell + (1 | animal) + perc_engraft	1.14441	0.129522	35.6937	0.90963	1.43978	1.19181	0.241199
6H	CD9 percentage area in xenotransplanted brains	LACTB KO / WT	Linear mixed model fit by REML. t-tests use Satterthwaite's method	log(perc_area_cd9) ~ 1 + genotype_cell + (1 | animal) + perc_engraft	1.32767	0.60836	1.89924	0.166656	10.577	0.618545	0.602181
6I	IBA+GALS3+ percentage area in xenotransplanted brains	LACTB KO / WT	Linear mixed model fit by REML. t-tests use Satterthwaite's method	log(perc_area_GAL3) ~ 1 + genotype_cell + (1 | animal) + perc_engraft	1.35375	0.516883	1.66884	0.183501	9.98701	0.79325	0.524656
6J	IBA+HLA+ percentage area in xenotransplanted brains	LACTB KO / WT	Linear mixed model fit by REML. t-tests use Satterthwaite's method	log(perc_area_hla) ~ 1 + genotype_cell + (1 | animal) + perc_engraft	1.68522	0.437773	11.9466	0.956596	2.96884	2.00907	0.0676755

### Sheet: suppl fig stats
Summary of statistical analyses reported in this manuscript.
Figure	Measurement	Comparison	Test	Formula	estimate / ratio	SE	df	CI_low	CI_high	t	pval
S1D	LACTB mRNA levels in THP1 macrophages	LACTB KD - SCR	Linear mixed model fit by REML. t-tests use Satterthwaite's method	dct ~ 1 + genotype+ (1| date)	0.145414	0.777213	14	0.249674	0.084691	7.65024	2.29529e-06
S1E	LACTB protein levels in THP1 macrophages	LACTB KD / SCR	Linear mixed model fit by REML. t-tests use Satterthwaite's method	log(lactb) ~ 1 + genotype + gapdh + (1| date)	0.514726	0.024205	26.2275	0.46732	0.566941	-14.1227	9.02411e-14
S1H	LACTB mRNA levels in microglia	LACTB ED het - WT	Linear model fit by OLS	lactb ~ genotype	-78.629	108.68	3	-424.497	267.239	-0.723492	0.521687
S1H	LACTB mRNA levels in microglia	LACTB ED homo - WT	Linear model fit by OLS	lactb ~ genotype	15.982	108.68	3	-329.886	361.85	0.147056	0.892415
S1H	LACTB mRNA levels in astrocytes	LACTB ED het - WT	Linear model fit by OLS	lactb ~ genotype	-59.2672	43.0896	3	-196.397	77.8632	-1.37544	0.262704
S1H	LACTB mRNA levels in astrocytes	LACTB ED homo - WT	Linear model fit by OLS	lactb ~ genotype	16.5942	43.0896	3	-120.536	153.725	0.38511	0.725837
S1H	LACTB mRNA levels in hippocampus	LACTB ED het - WT	Linear model fit by OLS	lactb ~ genotype	-40.2745	17.5351	3	-96.0789	15.53	-2.29679	0.105298
S1H	LACTB mRNA levels in hippocampus	LACTB ED homo - WT	Linear model fit by OLS	lactb ~ genotype	-51.4819	17.5351	3	-107.286	4.32261	-2.93593	0.060709
S1I	LACTB protein levels in mciroglia (ab131171)	LACTB ED het - WT	Linear model fit by OLS	lactb ~ genotype + iba	-17185.1	2110.08	2	-26264.1	-8106.21	-8.14432	0.0147436
S1I	LACTB protein levels in mciroglia (ab131171)	LACTB ED homo - WT	Linear model fit by OLS	lactb ~ genotype + iba	-33598.5	2528.23	2	-44476.6	-22720.5	-13.2894	0.00561463
S1I	LACTB protein levels in astrocytse (ab131171)	LACTB ED het - WT	Linear model fit by OLS	lactb ~ genotype +gfap	-15780.8	2552.31	2	-26762.5	-4799.11	-6.18296	0.0251746
S1I	LACTB protein levels in astrocytse (ab131171)	LACTB ED homo - WT	Linear model fit by OLS	lactb ~ genotype +gfap	-52443.9	3205.94	2	-66237.9	-38649.8	-16.3583	0.00371617
			Test	Formula	logFC	AveExpr	t	P.Value	adj.P.Val
S2A	CSF1R mRNA expression in THP1 macrophages	LACTB KD - SCR	Dream	~ 0 + group + (1 | coll_date) + (1 | clone)	0.0040463	10.7655	0.0664883	0.947483	0.999
S2A	CX3CR1 mRNA expression in THP1 macrophages	LACTB KD - SCR	Dream	~ 0 + group + (1 | coll_date) + (1 | clone)	-0.408256	3.98493	-1.38171	0.178568	0.702
S2A	P2RY12 mRNA expression in THP1 macrophages	LACTB KD - SCR	Dream	~ 0 + group + (1 | coll_date) + (1 | clone)	-0.341928	1.30851	-1.07166	0.293588	0.999
S2A	TGFBR1 mRNA expression in THP1 macrophages	LACTB KD - SCR	Dream	~ 0 + group + (1 | coll_date) + (1 | clone)	-0.139741	6.67283	-1.07559	0.291819	0.999
S2A	CSF1R mRNA expression in WTC11 iMGLs	LACTB KO - WT	Dream	~ 1 + genotype + (1 | date_collection/clone)	0.0892548	10.5251	1.20911	0.236393	0.945
S2A	CX3CR1 mRNA expression in WTC11 iMGLs	LACTB KO - WT	Dream	~ 1 + genotype + (1 | date_collection/clone)	0.154526	9.27966	1.00808	0.322431	0.999
S2A	P2RY12 mRNA expression in WTC11 iMGLs	LACTB KO - WT	Dream	~ 1 + genotype + (1 | date_collection/clone)	-0.706852	-1.88573	-1.29925	0.204274	0.817
S2A	TGFBR1 mRNA expression in WTC11 iMGLs	LACTB KO - WT	Dream	~ 1 + genotype + (1 | date_collection/clone)	0.0370452	8.61731	0.520529	0.607995	0.999
			Test	Formula	estimate / ratio	SE	df	CI_low	CI_high	t	pval
S2B	EdU positive cells in THP1 macrophages	LACTB KD - SCR	Linear mixed model fit by REML.	log(percent) ~ 1 + genotype + (1 | date)	0.735675	0.0562337	8	0.616785	0.877481	-4.01588	0.00386325
S2B	EdU positive cells in WTC11 iMGLs	LACTB KO - WT	Linear mixed model fit by REML.	log(percent) ~ 1 + genotype + (1 | clone/date)	1.04198	0.127628	3.99962	0.741591	1.46406	0.33578	0.753912
S4A	Mitochondrial membrane potential in THP1 macrophages	LACTB KD - SCR	Linear mixed model fit by REML.	geom~ 1 + genotype + (1 | date)	-372.376	229.517	15.0006	-861.577	116.825	-1.62244	0.125534
S4A	Mitochondrial membrane potential in WTC11 iMGLs	LACTB KO - WT	Linear mixed model fit by REML.	geom~ 1 + genotype + (1 | date)	-1960.46	1363.65	4.02764	-5736.33	1815.41	-1.43766	0.223437
S4C	Bodipy in THP1 macrophages	LACTB KD / SCR	Linear mixed model fit by REML.	log(geomean) ~ 1 + genotype + (1 | date)	1.08265	0.140034	60.9122	0.835905	1.40222	0.613923	0.541552
S4C	Bodipy in WTC11 iMGLs	LACTB KO - WT	Linear mixed model fit by REML.	geomean ~ 1 + genotype + (1 | date) + (1 | clone)	-1062.89	329.932	2.00004	-2482.45	356.661	-3.22155	0.0843405
S4D	Cholesterol efflux in THP1 macrophages	LACTB KD - SCR	Linear mixed model fit by REML.	log(geomean) ~ 1 + genotype + (1 | date)	1.60005	0.64813	14	0.20995	2.99015	2.46872	0.027051
S4D	Cholesterol efflux in WTC11 iMGLs	LACTB KO - WT	Linear mixed model fit by REML.	geomean ~ 1 + genotype + (1 | date) + (1 | clone)	-0.0915996	0.72445	1.01494	-8.98245	8.79926	-0.12644	0.919699
S6A	Iba1 percentage area in xenotransplanted brains	LACTB KO / WT	Linear mixed model fit by REML. t-tests use Satterthwaite's method	log(perc_area_iba1) ~ 1 + genotype_cell + (1 | clone_cell/animal) + perc_engraft	1.07028	0.307427	1.80941	0.272126	4.20948	0.236473	0.837102
S6A	Iba1 average size in xenotransplanted brains	LACTB KO / WT	Linear mixed model fit by REML. t-tests use Satterthwaite's method	log(size_iba1) ~ 1 + genotype_cell + (1 | clone_cell/animal) + perc_engraft	0.989388	0.0717473	1.90596	0.713259	1.37242	-0.147124	0.897112
S6A	Iba1 integrated density in xenotransplanted brains	LACTB KO / WT	Linear mixed model fit by REML. t-tests use Satterthwaite's method	log(IntDen_iba1) ~ 1 + genotype_cell + (1 | clone_cell/animal) + perc_engraft	1.02075	0.395516	1.94569	0.184143	5.65825	0.0529973	0.96267
S6B	Abeta42 small plaques count in xenotransplanted brains	LACTB KO / WT	Linear mixed model fit by REML. t-tests use Satterthwaite's method	log(perc_area_ab42) ~ 1 + genotype_cell + (1 | clone_cell/animal) + perc_engraft	-20.1621	59.4729	1.92452	-285.916	245.592	-0.339013	0.768
S6B	Abeta42 medium plaques count in xenotransplanted brains	LACTB KO / WT	Linear mixed model fit by REML. t-tests use Satterthwaite's method	log(perc_area_ab42) ~ 1 + genotype_cell + (1 | clone_cell/animal) + perc_engraft	-14.131	43.0829	1.94987	-204.144	175.882	-0.327997	0.774774
S6B	Abeta42 large plaques count in xenotransplanted brains	LACTB KO / WT	Linear mixed model fit by REML. t-tests use Satterthwaite's method	log(perc_area_ab42) ~ 1 + genotype_cell + (1 | clone_cell/animal) + perc_engraft	-88.9861	88.6409	1.94439	-481.023	303.051	-1.00389	0.423726
S6C	Moab percentage area in xenotransplanted brains	LACTB KO / WT	Linear mixed model fit by REML. t-tests use Satterthwaite's method	log(perc_area_ab42) ~ 1 + genotype_cell + (1 | clone_cell/animal) + perc_engraft	0.809105	0.27568	11.8012	0.384587	1.70222	-0.621697	0.545964
S6C	Moab count in xenotransplanted brains	LACTB KO - WT	Linear mixed model fit by REML. t-tests use Satterthwaite's method	log(perc_area_ab42) ~ 1 + genotype_cell + (1 | clone_cell/animal) + perc_engraft	-414.263	329.089	1.72238	-2073.07	1244.55	-1.25882	0.352058
S6C	Moab average size in xenotransplanted brains	LACTB KO - WT	Linear mixed model fit by REML. t-tests use Satterthwaite's method	log(perc_area_ab42) ~ 1 + genotype_cell + (1 | clone_cell/animal) + perc_engraft	-13.43	10.944	1.73074	-68.2846	41.4245	-1.22716	0.360689

### Sheet: mrna_thp_stimulation_stats
target	duration	treatment	term	estimate	std.error	statistic	p.value
APOE	24h	ab42	genotypeLACTB KD	-0.252765	0.150731	-1.67693	0.154402
APOE	24h	ifnb	genotypeLACTB KD	0.0516015	0.169355	0.304694	0.768375
APOE	24h	ifny	genotypeLACTB KD	0.0979629	0.241542	0.405572	0.701829
APOE	24h	tnfa	genotypeLACTB KD	0.00569121	0.100119	0.0568447	0.956063
APOE	6h	ab42	genotypeLACTB KD	-0.287392	0.110601	-2.59846	0.0483392
APOE	6h	ifnb	genotypeLACTB KD	0.0143735	0.130203	0.110393	0.914817
APOE	6h	ifny	genotypeLACTB KD	0.0727949	0.157973	0.460805	0.657207
APOE	6h	tnfa	genotypeLACTB KD	0.11095	0.133401	0.831703	0.429701
APOE	base	base	genotypeLACTB KD	-0.112427	0.167268	-0.672137	0.520432
CLEC7a	24h	ab42	genotypeLACTB KD	-0.0606356	0.0599438	-1.01154	0.358177
CLEC7a	24h	ifnb	genotypeLACTB KD	0.0290442	0.221837	0.130925	0.899067
CLEC7a	24h	ifny	genotypeLACTB KD	0.164681	0.0755672	2.17927	0.0811881
CLEC7a	24h	tnfa	genotypeLACTB KD	0.327991	0.121752	2.69393	0.0273295
CLEC7a	6h	ab42	genotypeLACTB KD	0.400857	0.183616	2.18312	0.080794
CLEC7a	6h	ifnb	genotypeLACTB KD	0.375525	0.142867	2.6285	0.0302486
CLEC7a	6h	ifny	genotypeLACTB KD	0.157834	0.0514056	3.07036	0.0153395
CLEC7a	6h	tnfa	genotypeLACTB KD	0.237153	0.15694	1.5111	0.169209
CLEC7a	base	base	genotypeLACTB KD	0.267556	0.0938653	2.85043	0.0214649
GAPDH	24h	ab42	genotypeLACTB KD	0.0103854	0.158546	0.0655039	0.948392
GAPDH	24h	ifnb	genotypeLACTB KD	0.0108632	0.14639	0.0742069	0.941453
GAPDH	24h	ifny	genotypeLACTB KD	-0.00718832	0.169008	-0.0425324	0.966476
GAPDH	24h	tnfa	genotypeLACTB KD	0.0139311	0.155312	0.089698	0.929263
GAPDH	6h	ab42	genotypeLACTB KD	-0.00844399	0.154556	-0.0546338	0.956947
GAPDH	6h	ifnb	genotypeLACTB KD	0.000757217	0.163174	0.00464054	0.996335
GAPDH	6h	ifny	genotypeLACTB KD	0.0149667	0.170535	0.087763	0.930785
GAPDH	6h	tnfa	genotypeLACTB KD	0.0210803	0.173551	0.121465	0.904322
GAPDH	base	base	genotypeLACTB KD	-0.00627163	0.139403	-0.0449894	0.964484
HLA-DQA1	24h	ab42	genotypeLACTB KD	0.14181	0.289142	0.490452	0.644578
HLA-DQA1	24h	ifnb	genotypeLACTB KD	-0.151819	0.174933	-0.86787	0.410742
HLA-DQA1	24h	ifny	genotypeLACTB KD	0.219868	0.112113	1.96112	0.107134
HLA-DQA1	24h	tnfa	genotypeLACTB KD	-0.000731786	0.0863951	-0.00847023	0.993449
HLA-DQA1	6h	ab42	genotypeLACTB KD	-0.0778704	0.177379	-0.439005	0.67898
HLA-DQA1	6h	ifnb	genotypeLACTB KD	-0.175954	0.155808	-1.1293	0.291494
HLA-DQA1	6h	ifny	genotypeLACTB KD	0.024971	0.129759	0.192441	0.852192
HLA-DQA1	6h	tnfa	genotypeLACTB KD	0.474447	0.107134	4.42853	0.00220133
HLA-DQA1	base	base	genotypeLACTB KD	-0.191377	0.215365	-0.888617	0.400138
IFIT	24h	ab42	genotypeLACTB KD	0.0188494	0.258277	0.0729813	0.944651
IFIT	24h	ifnb	genotypeLACTB KD	-0.0686836	0.292354	-0.234933	0.823579
IFIT	24h	ifny	genotypeLACTB KD	0.040319	0.120325	0.335083	0.748967
IFIT	24h	tnfa	genotypeLACTB KD	-0.133671	0.290755	-0.459736	0.661893
IFIT	6h	ab42	genotypeLACTB KD	0.0671358	0.0996753	0.673545	0.530474
IFIT	6h	ifnb	genotypeLACTB KD	-0.637795	0.373304	-1.70851	0.148241
IFIT	6h	ifny	genotypeLACTB KD	-0.519879	0.327776	-1.58608	0.163815
IFIT	6h	tnfa	genotypeLACTB KD	0.0682507	0.128436	0.531399	0.617894
IFIT	base	base	genotypeLACTB KD	-0.48358	0.635337	-0.76114	0.475414
IL1b	24h	ab42	genotypeLACTB KD	-0.225023	0.455981	-0.493492	0.642575
IL1b	24h	ifnb	genotypeLACTB KD	-0.46669	0.16384	-2.84845	0.0215304
IL1b	24h	ifny	genotypeLACTB KD	-0.395773	0.276145	-1.43321	0.211242
IL1b	24h	tnfa	genotypeLACTB KD	-0.145426	0.270872	-0.536882	0.605954
IL1b	6h	ab42	genotypeLACTB KD	-0.463952	0.346512	-1.33892	0.238242
IL1b	6h	ifnb	genotypeLACTB KD	-0.667081	0.267794	-2.49102	0.0374626
IL1b	6h	ifny	genotypeLACTB KD	-0.310079	0.330366	-0.938592	0.375409
IL1b	6h	tnfa	genotypeLACTB KD	-0.256731	0.243581	-1.05398	0.32268
IL1b	base	base	genotypeLACTB KD	-0.361318	0.26353	-1.37107	0.207581
IL6	24h	ab42	genotypeLACTB KD	0.467941	0.201475	2.32257	0.0678356
IL6	24h	ifnb	genotypeLACTB KD	-0.0445569	0.166595	-0.267456	0.795884
IL6	24h	ifny	genotypeLACTB KD	0.290487	0.224306	1.29505	0.251875
IL6	24h	tnfa	genotypeLACTB KD	-0.053889	0.137182	-0.392829	0.704706
IL6	6h	ab42	genotypeLACTB KD	-0.0340514	0.136976	-0.248593	0.813563
IL6	6h	ifnb	genotypeLACTB KD	-0.0171623	0.102023	-0.16822	0.870585
IL6	6h	ifny	genotypeLACTB KD	0.0267747	0.0810716	0.33026	0.749686
IL6	6h	tnfa	genotypeLACTB KD	0.0880604	0.135604	0.649392	0.534282
IL6	base	base	genotypeLACTB KD	0.0203222	0.101272	0.20067	0.845965
LACTB	24h	ab42	genotypeLACTB KD	3.25811	0.145861	22.3371	5.26638e-07
LACTB	24h	ifnb	genotypeLACTB KD	3.56945	0.170525	20.9321	2.84719e-08
LACTB	24h	ifny	genotypeLACTB KD	3.81699	0.248986	15.3301	2.14277e-05
LACTB	24h	tnfa	genotypeLACTB KD	3.70744	0.132328	28.0171	2.84435e-09
LACTB	6h	ab42	genotypeLACTB KD	3.43709	0.180829	19.0074	1.37084e-06
LACTB	6h	ifnb	genotypeLACTB KD	3.89153	0.119646	32.5255	8.7026e-10
LACTB	6h	ifny	genotypeLACTB KD	3.92131	0.164207	23.8802	3.76796e-10
LACTB	6h	tnfa	genotypeLACTB KD	3.66511	0.162395	22.5691	1.57305e-08
LACTB	base	base	genotypeLACTB KD	3.52553	0.155395	22.6876	1.50936e-08
LACTB2	24h	ab42	genotypeLACTB KD	0.0687513	0.0711733	0.965971	0.378424
LACTB2	24h	ifnb	genotypeLACTB KD	0.0579714	0.0570697	1.0158	0.339457
LACTB2	24h	ifny	genotypeLACTB KD	0.0914259	0.056085	1.63013	0.164003
LACTB2	24h	tnfa	genotypeLACTB KD	0.0260735	0.0560081	0.46553	0.653963
LACTB2	6h	ab42	genotypeLACTB KD	-0.0396237	0.0817145	-0.484905	0.648241
LACTB2	6h	ifnb	genotypeLACTB KD	0.103138	0.0818257	1.26046	0.243025
LACTB2	6h	ifny	genotypeLACTB KD	0.139119	0.11455	1.21448	0.259194
LACTB2	6h	tnfa	genotypeLACTB KD	0.111782	0.084625	1.32091	0.223062
LACTB2	base	base	genotypeLACTB KD	0.0245222	0.0426837	0.57451	0.581414
OASL	24h	ab42	genotypeLACTB KD	0.194524	0.205744	0.945468	0.387834
OASL	24h	ifnb	genotypeLACTB KD	-0.0190039	0.0513323	-0.370213	0.726389
OASL	24h	ifny	genotypeLACTB KD	-0.133219	0.148009	-0.900073	0.409336
OASL	24h	tnfa	genotypeLACTB KD	0.0578403	0.236366	0.244707	0.814837
OASL	6h	ab42	genotypeLACTB KD	0.218603	0.0899564	2.4301	0.0593737
OASL	6h	ifnb	genotypeLACTB KD	-0.251843	0.0913514	-2.75687	0.0399831
OASL	6h	ifny	genotypeLACTB KD	-0.598707	0.409712	-1.46129	0.203779
OASL	6h	tnfa	genotypeLACTB KD	0.285623	0.120528	2.36976	0.0639716
OASL	base	base	genotypeLACTB KD	0.328914	0.102484	3.20942	0.0237442
STAT1	24h	ab42	genotypeLACTB KD	-0.0118456	0.144986	-0.0817017	0.938054
STAT1	24h	ifnb	genotypeLACTB KD	0.169716	0.0817049	2.07718	0.0923924
STAT1	24h	ifny	genotypeLACTB KD	-0.0577459	0.0277601	-2.08018	0.0920411
STAT1	24h	tnfa	genotypeLACTB KD	-0.126254	0.165055	-0.764919	0.478848
STAT1	6h	ab42	genotypeLACTB KD	0.0301981	0.0691798	0.436516	0.680668
STAT1	6h	ifnb	genotypeLACTB KD	-0.113059	0.0422949	-2.6731	0.0441838
STAT1	6h	ifny	genotypeLACTB KD	-0.156169	0.163566	-0.954781	0.383536
STAT1	6h	tnfa	genotypeLACTB KD	-0.0614486	0.139117	-0.441704	0.677153
STAT1	base	base	genotypeLACTB KD	0.168018	0.0703442	2.38851	0.0625029
TNFa	24h	ab42	genotypeLACTB KD	-0.171474	0.197953	-0.866231	0.419649
TNFa	24h	ifnb	genotypeLACTB KD	-0.171168	0.187055	-0.915069	0.402131
TNFa	24h	ifny	genotypeLACTB KD	-0.127905	0.10373	-1.23306	0.272361
TNFa	24h	tnfa	genotypeLACTB KD	-0.0737238	0.124398	-0.592646	0.579204
TNFa	6h	ab42	genotypeLACTB KD	-0.0551372	0.0655959	-0.840558	0.43893
TNFa	6h	ifnb	genotypeLACTB KD	-0.342283	0.0540998	-6.32688	0.00145416
TNFa	6h	ifny	genotypeLACTB KD	-0.044457	0.134468	-0.330615	0.75434
TNFa	6h	tnfa	genotypeLACTB KD	0.0648365	0.0721406	0.898752	0.409975
TNFa	base	base	genotypeLACTB KD	0.0413604	0.061681	0.670553	0.532227
