## Supplementary material for "Reduced LACTB expression in myeloid cells is associated with elevated succinylcarnitine levels and reduced Alzheimer’s disease risk": Table 3

### Sheet: Top markers per cluster
Table 1: Top 10 marker genes for each cluster identified using Seurat FindMarkers.
Gene	p_val	avg_log2FC	pct.1	pct.2	p_val_adj	cluster
CDH20	0	2.27895	0.293	0.098	0	iMG0
CD207	0	1.89498	0.291	0.127	0	iMG0
TACSTD2	0	1.77543	0.202	0.071	0	iMG0
CLEC10A	0	1.52657	0.515	0.279	0	iMG0
ANKRD55	0	1.38036	0.222	0.094	0	iMG0
ADAM19	0	1.30741	0.203	0.09	0	iMG0
MAN1C1	0	1.26642	0.203	0.096	0	iMG0
CD1E	0	1.25848	0.618	0.344	0	iMG0
HIP1	0	1.19373	0.609	0.402	0	iMG0
FLNA	0	1.15299	0.248	0.126	0	iMG0
PTCHD4	0	1.57722	0.253	0.107	0	iMG1
PURPL	0	1.00178	0.267	0.162	0	iMG1
XACT	0	0.977739	0.62	0.488	0	iMG1
PVT1	0	0.948584	0.666	0.463	0	iMG1
VWCE	0	0.911359	0.218	0.128	0	iMG1
GPR39	0	0.834695	0.318	0.205	0	iMG1
MIR34AHG	0	0.820037	0.362	0.229	0	iMG1
MDM2	0	0.752465	0.674	0.524	0	iMG1
PLXNA2	0	0.672215	0.298	0.203	0	iMG1
CDK6	0	0.610928	0.578	0.442	0	iMG1
SELENOP	0	2.61666	0.367	0.094	0	iMG2
GYPC	0	2.49893	0.203	0.045	0	iMG2
CD163	0	2.34777	0.474	0.126	0	iMG2
IGFBP4	0	2.07479	0.538	0.195	0	iMG2
MRC1	0	2.06885	0.375	0.105	0	iMG2
NRP1	0	1.94907	0.808	0.328	0	iMG2
PLXND1	0	1.92862	0.242	0.069	0	iMG2
FUCA1	0	1.92537	0.881	0.541	0	iMG2
PMP22	0	1.89733	0.343	0.108	0	iMG2
GAPLINC	0	1.87433	0.206	0.06	0	iMG2
SLCO5A1	0	4.23895	0.493	0.046	0	iMG3
CXCR4	0	3.94697	0.205	0.018	0	iMG3
VEGFA	0	3.74768	0.253	0.024	0	iMG3
CCL4L2	0	3.73744	0.334	0.041	0	iMG3
NR4A3	0	3.66541	0.504	0.051	0	iMG3
TAMALIN	0	3.5873	0.266	0.027	0	iMG3
CCL4	0	3.5692	0.481	0.074	0	iMG3
HFM1	0	3.53266	0.511	0.057	0	iMG3
NR4A1	0	3.38306	0.328	0.036	0	iMG3
FOSB	0	3.19619	0.301	0.034	0	iMG3
FCGBP	0	3.31385	1	0.67	0	iMG4
TACSTD2	0	1.65585	0.227	0.087	0	iMG4
FBLN1	0	0.868115	0.378	0.225	0	iMG4
TRPV4	0	0.842905	0.381	0.228	0	iMG4
S100A6	0	0.831675	0.657	0.465	0	iMG4
S100A8	0	0.795728	0.291	0.176	0	iMG4
CCR6	0	0.750415	0.521	0.335	0	iMG4
LINC01357	0	0.733538	0.464	0.296	0	iMG4
SLCO4C1	0	0.718959	0.35	0.218	0	iMG4
FLNA	1.51614e-225	0.687624	0.223	0.146	4.90382e-221	iMG4
FAM111B	0	6.81444	0.313	0.004	0	iMG5
KIF18B	0	6.80702	0.395	0.005	0	iMG5
MKI67	0	6.72889	0.717	0.022	0	iMG5
ASPM	0	6.72208	0.553	0.013	0	iMG5
DLGAP5	0	6.64443	0.361	0.006	0	iMG5
GTSE1	0	6.64343	0.471	0.008	0	iMG5
KIF20A	0	6.60634	0.243	0.003	0	iMG5
RRM2	0	6.57864	0.529	0.016	0	iMG5
SPC25	0	6.493	0.343	0.006	0	iMG5
BIRC5	0	6.47138	0.478	0.008	0	iMG5
PTPRG	0	3.11675	0.572	0.169	0	iMG6
SPP1	0	2.49277	1	0.95	0	iMG6
INKA1	0	2.03451	0.214	0.054	0	iMG6
SLC1A3	0	1.71948	0.458	0.174	0	iMG6
APOC1	0	1.67816	0.431	0.247	0	iMG6
PCED1B-AS1	0	1.58735	0.272	0.095	0	iMG6
IL4I1	0	1.41368	0.209	0.082	0	iMG6
SLC11A1	0	1.38464	0.455	0.191	0	iMG6
PCED1B	0	1.32163	0.254	0.105	0	iMG6
PDE7B	0	1.3132	0.444	0.197	0	iMG6
TMSB4X	0	2.13531	1	1	0	iMG7
RPS18	0	2.06945	1	0.963	0	iMG7
OOEP	0	2.03774	0.883	0.48	0	iMG7
FTH1	0	2.00089	1	1	0	iMG7
FTL	0	1.95014	1	1	0	iMG7
CCR5AS	7.04845e-216	1.84645	0.244	0.126	2.27975e-211	iMG7
RPS26	0	1.7594	0.995	0.791	0	iMG7
RPSA	0	1.7438	0.983	0.741	0	iMG7
RPS27	0	1.72642	1	0.999	0	iMG7
RPS23	0	1.71783	1	0.987	0	iMG7
CCL3L1	0	3.3525	0.385	0.096	0	iMG8
MALAT1	0	2.88382	1	1	0	iMG8
NAMPT	0	2.88163	0.796	0.351	0	iMG8
CCL4L2	0	2.78166	0.299	0.083	0	iMG8
NR4A3	0	2.69877	0.468	0.115	0	iMG8
FOSB	0	2.65723	0.29	0.072	0	iMG8
NR4A2	0	2.52099	0.557	0.189	0	iMG8
CCL3	0	2.49185	0.566	0.198	0	iMG8
CXCL8	0	2.33224	0.541	0.196	0	iMG8
NR4A1	0	2.27057	0.246	0.079	0	iMG8
KIF26B	0	3.96051	1	0.31	0	iMG9
VWCE	2.68709e-65	1.07	0.265	0.143	8.69113e-61	iMG9
PTCHD4	8.7572e-68	1.00567	0.254	0.131	2.83243e-63	iMG9
NRP1	2.5014e-251	1.00498	0.734	0.405	8.09052e-247	iMG9
SMYD3	0	0.913961	0.983	0.901	0	iMG9
RAB3IL1	3.44279e-57	0.884025	0.259	0.142	1.11353e-52	iMG9
INPP4B	8.84512e-117	0.875445	0.54	0.326	2.86087e-112	iMG9
PGA5	4.87535e-154	0.870479	0.699	0.45	1.57688e-149	iMG9
LRRC4	3.69489e-48	0.834089	0.257	0.149	1.19508e-43	iMG9
GAL3ST4	5.51964e-60	0.81845	0.324	0.191	1.78527e-55	iMG9
CD2	0	6.35371	0.261	0.003	0	iMG10
YPEL3-DT	0	5.95764	0.392	0.006	0	iMG10
RNASE1	0	4.26986	0.289	0.015	0	iMG10
TSPEAR-AS2	0	3.73458	0.239	0.022	0	iMG10
ZFYVE9	0	3.07737	0.445	0.067	0	iMG10
PLXDC1	8.16726e-260	3.0428	0.228	0.031	2.64162e-255	iMG10
SBF2	0	2.89169	0.998	0.712	0	iMG10
ARHGAP39	5.15879e-133	2.42954	0.204	0.043	1.66856e-128	iMG10
LGALS12	6.13456e-278	1.9085	0.79	0.336	1.98416e-273	iMG10
CLNK	9.30926e-150	1.8714	0.43	0.142	3.01099e-145	iMG10
IFIT1	0	7.32866	0.687	0.011	0	iMG11
MX2	0	6.76626	0.663	0.012	0	iMG11
IFI44L	0	6.56959	0.403	0.007	0	iMG11
MX1	0	6.4093	0.881	0.03	0	iMG11
IFIT3	0	6.26838	0.617	0.021	0	iMG11
IFIT2	0	5.90781	0.485	0.019	0	iMG11
USP18	0	5.80137	0.231	0.005	0	iMG11
OAS2	0	5.68419	0.498	0.012	0	iMG11
OASL	0	5.24487	0.333	0.01	0	iMG11
XAF1	0	4.81611	0.745	0.049	0	iMG11
CD3G	0	8.32926	0.98	0.011	0	iMG12
CD3D	0	6.39367	0.372	0.009	0	iMG12
FCRL4	1.68257e-91	2.9094	0.255	0.044	5.4421e-87	iMG12
JCHAIN	2.11299e-64	2.34216	0.245	0.053	6.83426e-60	iMG12
CDH20	1.498e-97	2.12173	0.5	0.142	4.84512e-93	iMG12
SLC38A1	4.49646e-40	2.11366	0.202	0.053	1.45433e-35	iMG12
PXDN	7.96592e-47	2.04784	0.245	0.066	2.5765e-42	iMG12
RBMS3	5.13202e-33	2.01441	0.214	0.066	1.6599e-28	iMG12
MAN1C1	2.25287e-46	1.83294	0.349	0.12	7.2867e-42	iMG12
SLC12A8	2.55097e-23	1.6237	0.235	0.092	8.25085e-19	iMG12

### Sheet: Stats for cluster proportions
Table 2: Cluster proportion differences between genotypes (LACTB KO vs WT) calculated using propeller package. [need to swap ref in contrasts for WT vs KO]
Cluster	Baseline Proportion Frequency	PropMean (WT)	PropMean (LACTBKO)	Proportion Ratio	T-statistic	P-value	FDR	Mean Difference	SE	Lower CI	Upper CI
iMG0	0.232	0.226	0.231	0.978	-0.098	0.924	0.958	0.005	0.052	-0.097	0.107
iMG1	0.176	0.162	0.185	0.875	-0.279	0.786	0.958	0.023	0.083	-0.139	0.186
iMG2	0.167	0.189	0.142	1.329	0.645	0.534	0.958	-0.047	0.073	-0.189	0.096
iMG3	0.159	0.159	0.174	0.91	0.054	0.958	0.958	0.016	0.29	-0.552	0.583
iMG4	0.106	0.088	0.119	0.739	-0.571	0.581	0.958	0.031	0.055	-0.076	0.138
iMG5	0.054	0.06	0.048	1.253	0.354	0.731	0.958	-0.012	0.034	-0.079	0.055
iMG6	0.042	0.03	0.05	0.605	-0.681	0.512	0.958	0.02	0.029	-0.037	0.076
iMG7	0.026	0.036	0.018	1.98	0.397	0.7	0.958	-0.018	0.045	-0.107	0.071
iMG8	0.02	0.028	0.013	2.114	0.282	0.784	0.958	-0.015	0.053	-0.119	0.089
iMG9	0.01	0.011	0.009	1.232	0.248	0.809	0.958	-0.002	0.008	-0.019	0.015
iMG10	0.004	0.005	0.003	2.01	-0.193	0.851	0.958	-0.003	0.013	-0.029	0.024
iMG11	0.004	0.003	0.004	0.779	-0.168	0.87	0.958	0.001	0.006	-0.01	0.012
iMG12	0.002	0.001	0.002	0.61	-0.364	0.723	0.958	0.001	0.002	-0.004	0.006

### Sheet: Stats for cell abundance
Table 3: Cell abundance changes between genotypes (WT vs LACTB KO) calculated using crumblr package.
Cluster	Average Expression	logFC	T-statistic	P-value	Adjusted P-value	B
iMG0	2.367	0.307	0.689	0.505	0.685	-5.415
iMG1	1.968	0.34	0.654	0.527	0.685	-5.451
iMG2	2.116	0.359	0.816	0.432	0.685	-5.303
iMG3	1.508	-1.196	-1.836	0.094	0.243	-4.189
iMG4	1.391	0.608	1.238	0.241	0.523	-4.981
iMG5	0.923	0.062	0.134	0.896	0.934	-5.613
iMG6	0.469	0.559	1.111	0.29	0.539	-5.091
iMG7	-1.167	-2.548	-2.672	0.022	0.102	-3.1
iMG8	-1.08	-2.427	-2.786	0.018	0.102	-2.951
iMG9	-0.769	0.044	0.085	0.934	0.934	-5.6
iMG10	-3.237	2.221	2.627	0.024	0.102	-3.17
iMG11	-1.809	0.184	0.408	0.691	0.817	-5.62
iMG12	-2.68	-0.934	-2.04	0.066	0.215	-4.021

### Sheet: LACTB regulome
Regulator	Target	MI	pvalue
LACTB	ATP5F1E	0.250461	7.59058e-05
LACTB	LINC00486	0.244662	3.05851e-05
LACTB	OAZ1	0.234021	3.05851e-05
LACTB	ITFG1	0.226181	0.0129395
LACTB	COX4I1	0.206557	0.0288496
LACTB	NDUFA13	0.198499	0.0129395
LACTB	UCP2	0.197879	4.7558e-06
LACTB	EAPP	0.195987	0.00248171
LACTB	MEF2C	0.193786	0.00106171
LACTB	CARHSP1	0.187797	0.0129395
LACTB	AIMP1	0.186893	0.00106171
LACTB	LLPH	0.184086	0.00106171
LACTB	EIF5	0.180197	0.00106171
LACTB	NDUFS3	0.179336	0.0288496
LACTB	PPIA	0.178719	0.000185641
LACTB	RALGAPB	0.178184	0.000447315
LACTB	M6PR	0.171154	0.000447315
LACTB	PRDX4	0.167631	1.83599e-06
LACTB	CALHM2	0.167555	0.000185641
LACTB	TRIM36	0.166103	0.00571157
LACTB	CARD6	0.165079	0
LACTB	ADD1	0.163676	7.59058e-05
LACTB	DDX47	0.163324	1.83599e-06
LACTB	MGAT4B	0.162419	0.0129395
LACTB	ENSG00000267520	0.160354	1.21469e-05
LACTB	ZNF236	0.159654	2.04659e-10
LACTB	MTHFD2L	0.159487	0.0129395
LACTB	VPS72	0.157191	0.00106171
LACTB	NAA10	0.157054	0.0288496
LACTB	STARD4	0.156755	0
LACTB	SLC35E1	0.155439	4.7558e-06
LACTB	PARVG	0.155139	1.60316e-09
LACTB	ENSG00000227388	0.154844	0.00248171
LACTB	BCL2L14	0.154522	0.000447315
LACTB	MALSU1	0.153926	7.59058e-05
LACTB	XBP1	0.152719	3.41098e-11
LACTB	SYTL3	0.152573	0.0129395
LACTB	LRRC23	0.151498	0.00571157
LACTB	PPP6C	0.151077	0.0129395
LACTB	LMAN1	0.148052	7.59058e-05
LACTB	SERTAD1	0.146394	0.00248171
LACTB	PAPSS1	0.143794	0.0288496
LACTB	NSRP1	0.142864	3.05851e-05
LACTB	IMMP1L	0.142826	4.7558e-06
