## Supplementary material for "Reduced LACTB expression in myeloid cells is associated with elevated succinylcarnitine levels and reduced Alzheimer’s disease risk": Table 5

### Sheet: Sheet1
Gene	Primers/Taqman
LACT B_F	5'-CACGGTTCTCAACATCAGCA-3'
LACT B_R	5'-GCACAGGATCAAGGATGAGG-3'
HLA-DQA1_F	ACTGAGAAACATGGCTGTGG
HLA-DQA1_R	AGACAAATGAGGGTGTTGGG
CLEC7a_F	TCGACTCTCAAAGCAATACCAG
CLEC7a_R	CCACAGCTATCACCAGTATTACC
IL1B_F	5-CCACAGACCTTCCAGGAGAATG-3
IL1B_R	5-GTGCAGTTCAGTGATCGTACAGG-3
IL6_F	5-AGACAGCCACTCACCTCTTCAG-3
IL6_R	5-TTCTGCCAGTGCCTCTTTGCTG-3
IFIT1	Hs03027069_s1
TNF	Hs00174128_m1
STAT1	hs01013996_m1
OASL	Hs00984387_m1
